# Evolutionary history of phycoerythrin pigmentation in the water bloom-forming cyanobacterium *Microcystis aeruginosa*

**DOI:** 10.1101/485508

**Authors:** Yuuhiko Tanabe, Haruyo Yamaguchi

## Abstract

*Microcystis aeruginosa* is a bloom-forming cyanobacterium found in eutrophic fresh-and brackish water bodies worldwide. As typical for cyanobacteria, most *M. aeruginosa* strains are blue-green in color owing to the concomitance of two photosynthetic pigments, phycocyanin (PC) and chlorophyll *a*. Although less common, *M. aeruginosa* strains that are brownish in color owing to the presence of another pigment phycoerythrin (PE) have been documented. However, the genomic basis, phylogeny, and evolutionary origin of PE pigmentation in *M. aeruginosa* have only been poorly characterized until date. In the present study, we sequenced and characterized the genomes of five PE-containing *M. aeruginosa* strains. Putative PE synthesis and regulation genes (the *cpe* cluster) were identified in all five sequenced genomes as well as in three previously published *M. aeruginosa* genomes. Of note, Absorption spectra indicated that the PE content, but not PC content, was markedly altered in response to availability of red/green light in all PE-containing strains. This was consistent with the presence of *ccaS*/*ccaR*, a hallmark of type II chromatic adapter, in the *cpe* cluster. Phylogenetic analyses of core genome genes indicated that PE-containing genotypes were located in three different phylogenetic groups. In contrast, the genomic organization of the *cpe* cluster was mostly conserved regardless of genomic background. Additionally, the phylogenies of PE genes were found to be congruent, consistent with the core genome phylogeny. A comparison of core genome and PE genes showed a similar level of genetic divergence between two PE-containing groups. These results suggest that genes responsible for PE pigmentation were introduced into *M. aeruginosa* early during evolution and were repeatedly lost thereafter possibly due to ecological adaptation. Additional horizontal gene transfer (HGT) later during evolution also contributed to the present phylogenetic distribution of PE in *M. aeruginosa*.
