## Supplementary material for "Evolutionary history of phycoerythrin pigmentation in the water bloom-forming cyanobacterium *Microcystis aeruginosa*"

### Sheet: Table_S1
Supplementary Table S1. Strain information.
STa	Representative strain	Allele numbersb							mcyGc	Microcystinsd	PEe	PE genef	Groupg
		ftsZ	glnA	gltX	gyrB	pgi	recA	tpi
3	NIES-88h	3	3	3	3	3	3	3	+	+	-	-	A
4	NIES-89	4	4	4	4	4	4	4	+	+	-	-	A
5	NIES-90	5	5	5	5	5	5	5	+	+	-	-	A
10	NIES-102	9	9	8	8	9	8	8	+	+	-	-	A
13	NIES-107	5	5	5	10	5	11	10	+	+	-	-	A
18	NIES-843h	9	15	15	12	16	14	13	+	+	-	-	A
19	CL4	9	15	15	12	16	14	8	+	+	-	-	A
20	MCS3	13	16	16	13	17	3	14	+	+	+	+	A
22	NIES-902 (=TL2)	15	18	18	5	19	11	16	+	+	-	NA	A
26	NIES-103	9	15	21	12	16	8	8	+	+	-	-	A
28	NIES-1085 (=TAC86)	17	20	23	16	23	18	20	+	+	-	-	A
29	NIES-1063 (=TAC60)	18	21	3	17	3	14	21	+	+	-	-	A
32	NIES-1209 (=TAC350)	5	24	5	10	5	21	5	+	+	-	-	A
43	NIES-1108 (=TAC129)	5	5	34	26	5	28	30	+	+	-	-	A
49	NIES-1150 (=TAC177)	30	15	23	31	37	34	34	+	+	-	-	A
52	NIES-1114 (=TAC135)	5	5	5	10	5	11	36	+	+	-	-	A
55	NIES-1139 (=TAC165)	31	41	3	3	3	35	37	+	-	-	-	A
55	NIES-1141 (=TAC167)	31	41	3	3	3	35	37	+	+	-	-	A
66	NIES-1102 (=TAC122)	9	47	8	12	9	8	8	+	+	-	-	A
72	NIES-1234 (=TAC378)	36	18	50	39	5	46	43	+	+	-	-	A
76	NIES-1131 (=TAC155)	39	54	54	43	49	14	47	+	+	-	-	A
80	NIES-2465 (=KA3b)	39	56	58	45	51	50	48	+	+	-	-	A
81	NIES-2479 (=KA4)	41	18	59	5	5	16	49	+	+	-	-	A
82	NIES-2466 (=KA6)	5	5	5	26	5	11	50	+	+	-	-	A
84	NIES-2467 (=SA2)	39	58	61	43	53	51	51	+	+	-	-	A
85	NIES-2468 (=Sw4)	9	15	15	46	16	8	8	+	+	-	-	A
87	NIES-2474 (=Ks05TA62)	39	47	54	43	49	34	48	+	+	-	-	A
90	NIES-2469 (=Ks05IS02)	4	61	4	43	4	8	8	+	+	-	-	A
92	Ks05YA11	39	56	58	50	51	55	48	+	+	-	-	A
93	NIES-2520h (=Tn05AK01)	42	16	65	13	56	56	52	+	+	+	+	A
94	NIES-2475 (=Tn05AK02)	43	4	66	43	4	8	4	+	+	-	-	A
96	NIES-2476 (=Tn05AK05)	39	56	68	43	57	55	48	+	+	-	-	A
97	NIES-2561 (=In05Yo05)	44	15	69	50	58	8	54	+	+	-	-	A
98	NIES-2477 (=Ia05Yo03)	30	15	5	50	59	38	55	+	+	-	-	A
99	Ia05Yo05	30	15	23	50	59	38	55	+	+	-	-	A
100	NIES-2478 (=Sn05Mb05)	36	18	70	26	5	46	56	+	+	-	-	A
101	LNN-s1	15	18	18	5	5	11	57	+	+	-	-	A
106	SA1	39	58	61	43	53	11	51	+	+	-	-	A
108	SHA4	43	4	66	12	4	18	58	+	+	-	-	A
163	Sn05Mb06	36	18	50	10	5	77	30	+	+	-	-	A
185	NIES-2598 (=Kn07TS91)	30	15	23	84	91	38	34	+	+	-	-	A
188	NIES-1174	30	15	23	87	94	89	34	+	+	-	NA	A
194	NIES-1185	36	18	50	26	5	46	78	+	+	-	NA	A
198	Sn07Hb02	39	111	114	89	98	34	79	+	+	-	-	A
202	Bs07BH02	30	15	23	50	59	38	81	+	+	-	-	A
203	NIES-2604 (=Bv07BH03)	4	4	4	4	4	92	4	+	+	-	-	A
204	Ys07BZ04	36	5	117	26	5	46	30	+	+	-	-	A
214	Ka08TS03	43	4	21	93	4	18	8	+	+	-	-	A
229	Aw08Gb01	66	123	129	13	108	98	47	+	+	-	-	A
230	NIES-2610 (=An08Hj03)	66	124	129	13	109	99	47	+	+	-	-	A
234	NIES-2611 (=As08Fu06)	66	124	129	13	109	100	47	+	+	-	-	A
243	PCC 9717h	5	132	23	50	117	106	48	+i	NA	NA	-	A
247	PCC 9809h	66	4	141	13	4	8	48	+	+	NA	-	A
6	NIES-98h	6	6	6	6	6	6	6	-	-	-	-	B
7	NIES-99	6	7	6	6	6	6	6	-	-	-	-	B
9	NIES-101	8	7	6	6	8	6	6	-	-	-	-	B
21	PCC 7941h	14	17	17	14	18	6	15	+	+	-	-	B
31	NIES-1105 (=TAC125)	20	23	25	19	25	20	6	+	+	-	-	B
33	NIES-1238 (=TAC382)	6	25	26	20	8	17	6	+	+	-	-	B
35	NIES-1069 (=TAC67)	22	27	28	20	8	23	6	+	+	-	-	B
36	NIES-1070 (=TAC69)	6	28	28	20	6	23	24	+	+	-	-	B
37	NIES-1077 (=TAC76)	23	29	29	22	27	24	25	-	-	-	-	B
42	NIES-1107 (=TAC128)	26	32	33	25	32	27	29	-	-	-	-	B
44	NIES-1115 (=TAC136)	27	33	26	27	33	29	6	-	-	-	-	B
45	NIES-1122 (=TAC146)	26	34	33	28	32	30	31	-	-	-	-	B
48	NIES-1134 (=TAC159)	20	37	36	8	36	33	24	+	-	-	-	B
51	NIES-1113 (=TAC134)	20	38	38	20	36	20	35	+	-	-	-	B
60	NIES-298h	6	44	42	35	42	23	6	+	+	-	-	B
61	NIES-299	20	45	43	36	33	39	6	-	-	-	-	B
62	NIES-478	14	17	44	36	43	40	6	+	+	-	-	B
63	NIES-1075 (=TAC74)	20	46	45	37	33	24	6	-	-	-	-	B
65	NIES-1093 (=TAC95)	35	23	25	38	44	41	25	+	+	-	-	B
68	NIES-1213 (=TAC355)	6	49	47	20	45	43	6	+	+	-	-	B
69	NIES-1214 (=TAC356)	20	50	26	20	8	44	6	+	+	-	-	B
70	NIES-1215 (=TAC357)	22	32	48	20	8	45	6	+	+	-	-	B
73	NIES-1126 (=TAC150)	6	51	51	40	46	47	44	+	+	-	-	B
77	NIES-91	20	7	55	6	50	6	6	-	-	-	-	B
78	NIES-1230 (=TAC374)	40	55	56	44	8	39	6	+	+	-	-	B
83	KS1	20	57	60	20	52	45	6	+	+	-	-	B
86	NIES-2472 (=Ks05TA51)	35	59	62	47	54	52	25	+	+	-	-	B
88	Ki05TA02	14	27	63	48	55	53	25	+	+	-	-	B
89	NIES-2473 (=Ki05TA07)	6	60	64	48	55	53	25	+	+	-	-	B
91	NIES-2470 (=Ks05IS11)	35	59	62	49	54	54	6	+	+	-	-	B
102	NIES-2471 (=Ks05IS19)	35	59	62	47	54	23	25	+	+	-	-	B
103	NIES-2624 (=Bi07BH01)	20	62	71	36	33	58	6	-	-	-	-	B
107	SI-2	26	32	73	20	61	6	25	-	-	-	-	B
132	NIES-2552 (=Kw05TA04)	22	11	26	1	33	39	21	-	-	-	-	B
133	NIES-2594 (=Ki05TA03)	20	33	26	63	33	63	6	-	-	-	-	B
134	NIES-2550 (=Ki05TA05)	20	33	81	64	33	64	6	-	-	-	-	B
136	NIES-2494 (=Ki05TA11)	20	33	83	63	36	66	6	-	-	-	-	B
137	NIES-2546 (=Ks05IS01)	20	84	60	20	52	45	6	+	+	-	-	B
139	Ks05IS05	22	85	84	19	33	67	21	-	-	-	-	B
141	NIES-2617 (=Ks05IS12 )	35	59	86	65	54	54	25	+	+	-	-	B
142	NIES-2548 (=Ks05IS14)	20	59	62	47	54	52	25	+	+	-	-	B
143	NIES-2618 (=Ks05IS17 )	26	32	33	25	32	6	6	-	-	-	-	B
148	Ki05YA04	20	88	89	6	74	71	6	-	-	-	-	B
155	Ii05FU01	20	49	94	64	33	75	6	-	NA	-	-	B
159	NIES-2560 (=Ii05Yo01)	20	95	96	72	74	76	24	-	-	-	-	B
160	Ii05Yo02	6	7	55	6	50	71	6	-	-	-	-	B
190	NIES-1177	14	23	112	88	43	90	44	+	+	-	NA	B
192	NIES-1181	6	51	51	40	46	91	6	+	+	-	NA	B
193	NIES-1183	20	107	94	64	33	64	6	-	-	-	NA	B
195	NIES-2602 (=Ii07Yo01)	20	108	113	6	96	29	6	-	-	-	-	B
196	Ii07Yo02	14	109	64	48	55	53	25	+	+	-	-	B
197	NIES-2088 (=Is07Yo01)	63	110	6	6	97	29	6	-	-	-	-	B
218	Ks08TS08	35	59	62	49	54	96	25	-	-	-	-	B
236	Ai08Si01	20	127	132	75	33	24	6	-	-	-	-	B
239	PCC 7005h	71	130	135	19	113	103	93	-	-	NA	-	B
240	PCC 9432h	71	130	136	100	114	104	94	-	-	NA	-	B
246	PCC 9808h	6	134	47	20	119	109	6	+	-	NA	-	B
249	TAIHU98h	20	108	89	6	121	110	100	-	-	NA	-	B
15	NIES-109	12	13	12	11	13	13	11	-	-	-	-	C
17	NIES-604	12	14	14	11	15	13	12	-	-	-	-	C
50	NIES-1170 (=TAC198)	12	14	37	32	38	13	34	-	-	-	-	C
67	NIES-1104 (=TAC124)	12	48	46	11	15	42	41	-	-	-	-	C
199	NIES-2603 (=Sw07Hb06)	12	112	115	11	99	13	34	-	-	-	-	C
201	NIES-2623 (=Hw07SP01)	12	14	116	32	99	13	80	-	-	-	-	C
8	NIES-100	7	8	7	7	7	7	7	-	-	-	-	D
24	NIES-1052 (=TAC15)	7	8	20	7	21	16	18	-	-	-	-	D
25	NIES-1059 (=TAC19)	7	8	20	7	21	17	18	-	-	-	-	D
27	NIES-1067 (=TAC65)	7	8	22	7	22	16	19	-	-	-	-	D
39	NIES-1094 (=TAC96)	7	8	30	7	29	17	26	-	-	-	-	D
53	NIES-1252 (=TAC396)	7	39	7	7	7	7	7	-	-	-	-	D
59	NIES-901	7	8	41	7	29	38	18	-	-	-	-	D
64	NIES-1076 (=TAC75)	7	8	22	7	22	17	40	-	-	-	-	D
71	NIES-1232 (=TAC376)	7	8	49	7	29	17	42	-	-	-	-	D
79	NIES-1239 (=TAC383)	7	8	57	7	22	17	26	-	-	-	-	D
144	NIES-2553 (=Ks05YA03)	7	8	49	7	7	69	18	-	-	-	-	D
162	NIES-2619 (=Sn05Hb06)	7	8	98	7	22	17	18	-	-	-	-	D
1	NIES-44h	1	1	1	1	1	1	1	-	-	-	-	E
12	NIES-105	11	11	10	1	11	10	1	-	-	-	NA	E
14	NIES-108	11	12	11	1	12	12	1	-	-	-	-	E
16	NIES-112	11	12	13	1	14	1	1	-	-	-	-	E
54	NIES-904	11	40	13	1	39	1	1	-	-	-	-	E
58	NIES-1144 (=TAC171)	34	1	11	1	39	1	1	-	-	-	-	E
105	Kw4	1	1	11	1	1	1	1	-	-	-	-	E
138	NIES-2547 (=Ks05IS04)	11	11	10	1	69	1	1	-	-	-	-	E
150	NIES-2496 (=Kw05YA04)	1	90	91	1	39	1	1	-	-	-	-	E
152	NIES-2555 (=Tw05AK02)	11	92	92	43	14	1	1	-	-	-	-	E
156	NIES-2558 (=Iw05FU01)	1	1	11	70	14	1	1	-	-	-	-	E
157	NIES-2559 (=Iw05FU08)	11	90	10	1	14	1	1	-	-	-	-	E
191	NIES-1179	11	11	10	1	14	1	1	-	-	-	NA	E
46	NIES-1128 (=TAC152)	28	35	25	29	34	31	32	-	-	-	-	F
151	NIES-2554 (=Tw05AK01)	52	91	25	29	76	73	67	-	-	-	-	F
153	NIES=2556 (=Tw05AK10)	53	93	93	29	77	74	67	-	-	-	-	F
154	NIES-2557 (=Tw05AK11)	53	94	25	29	78	31	67	-	-	-	-	F
161	Iw05Yo08	28	91	97	73	80	74	68	-	-	-	-	F
235	NIES-2613 (=Aw08Fu02)	69	126	25	73	76	74	68	-	-	-	-	F
30	NIES-1100 (=TAC114)	19	22	24	18	24	19	22	-	-	-	-	G
109	NIES-2480 (=Ks05TA1)	19	64	74	51	62	60	59	-	-	-	-	G
110	NIES-2481h (=Ks05TA2)	19	65	75	52	62	61	60	-	-	-	-	G
111	NIES-2482 (=Ks05TA3)	45	66	75	53	63	61	59	-	-	-	-	G
112	NIES-2483 (=Ks05TA4)	19	64	76	51	62	22	59	-	-	-	-	G
113	NIES-2484 (=Ks05TA5)	45	67	75	54	63	60	59	-	-	-	-	G
114	NIES-2485 (=Ks05TA6)	19	68	75	55	63	62	59	-	-	-	-	G
115	Ks05TA11	45	69	75	52	64	62	59	-	-	-	-	G
116	NIES-2486 (=Ks05TA21)	45	69	75	52	65	62	59	-	-	-	-	G
117	NIES-2593 (=Ks05TA53)	45	66	75	52	63	62	59	-	-	-	-	G
118	NIES-2487 (=Ks05TA23)	19	70	77	55	66	62	59	-	-	-	-	G
119	Kv05TA01	45	71	75	53	63	61	59	-	-	-	-	G
120	NIES-2549h (=Ks05TA38)	19	65	77	52	62	61	60	-	-	-	-	G
121	NIES-2592 (=Ks05TA28)	45	72	75	56	64	62	59	-	-	-	-	G
122	NIES-2089 (=Ks07TS11)	45	73	75	52	65	60	59	-	-	-	-	G
123	NIES-2488 (=Ks05TA32)	45	74	75	57	63	61	59	-	-	-	-	G
124	Ks05TA33	45	75	75	57	63	61	59	-	-	-	-	G
125	NIES-2489 (=Ks05TA35)	45	76	75	58	63	62	59	-	-	-	-	G
126	NIES-2490 (=Ks05TA37)	45	77	78	59	63	60	59	-	-	-	-	G
127	NIES-2620 (=Ks07TS13)	45	78	75	52	63	62	59	-	-	-	-	G
128	Ks05TA46	45	79	75	57	63	61	59	-	-	-	-	G
129	NIES-2491 (=Ks05TA52)	19	80	79	60	63	60	59	-	-	-	-	G
169	NIES-2596 (=Ks07TS20)	19	101	77	77	85	62	59	-	-	-	-	G
170	NIES-2597 (=Ks07TS27)	19	70	77	55	86	62	59	-	-	-	-	G
171	NIES-2090 (=Ks07TS29)	19	65	77	52	62	62	60	-	-	-	-	G
172	Ks07TS43	45	64	76	52	65	62	59	-	-	-	NA	G
173	NIES-2091 (=Ks07TS48)	45	102	74	52	66	60	59	-	-	-	-	G
175	Ks07TS93	19	79	77	78	86	83	59	-	-	-	-	G
176	Ks07TS99	19	68	105	79	66	62	59	-	-	-	-	G
177	Ks07TS102	19	102	74	80	66	60	59	-	-	-	-	G
178	Ks07TS105	19	66	75	52	65	62	59	-	-	-	-	G
179	NIES-2599 (=Ks07TS123)	45	102	75	52	65	62	59	-	-	-	-	G
180	NIES-2622 (=Ks07TS127)	45	76	106	52	64	62	59	-	-	-	-	G
182	NIES-2521h (=Ks07TS139)	19	103	107	81	88	85	28	-	-	+	+	G
212	Ka08TS01	19	117	123	52	66	62	59	-	-	-	-	G
213	Ka08TS02	19	101	124	55	85	22	59	-	-	-	-	G
215	Ks08TS03	45	69	125	52	65	62	59	-	-	-	-	G
217	NIES-2607 (=Ks08TS06)	19	68	105	94	66	62	59	-	-	-	-	G
219	NIES-2626 (=Ks08YA11)	45	67	127	66	63	97	59	-	-	-	-	G
221	NIES-2608 (=Ks08YA15)	19	70	128	55	106	62	59	-	-	-	-	G
222	Ks08YA16	19	74	74	52	65	62	59	-	-	-	-	G
223	Ks08YA22	19	70	75	55	106	62	59	-	-	-	-	G
224	Ks08YA25	19	119	123	52	66	62	59	-	-	-	-	G
227	NIES-2628 (=As08Gb04)	19	121	123	52	65	60	59	-	-	-	-	G
2	NIES-87h	2	2	2	2	2	2	2	-	-	-	-	H
38	NIES-1098 (=TAC110)	2	2	2	2	28	2	2	-	-	-	-	H
104	KI-3	2	63	72	2	60	59	2	-	-	-	-	H
146	Ki05YA02	49	87	88	68	72	70	65	-	-	-	-	H
147	Ki05YA03	50	63	2	2	73	59	2	-	-	-	-	H
164	NIES-2595 (=Ss05Mb06)	49	96	99	68	81	78	65	-	-	-	-	H
166	Thvi8	56	98	101	2	60	80	70	-	-	-	-	H
174	Ks07TS52c	59	96	104	68	72	78	65	-	NA	-	-	H
210	Ki08TS01	64	115	121	2	103	95	85	-	NA	-	-	H
226	As08Gb02	64	2	2	2	28	2	89	-	-	-	-	H
228	NIES-2612 (=As08Gb10)	49	122	121	37	107	78	90	-	-	-	-	H
140	Ks05IS06	47	86	85	66	70	68	63	-	-	-	-	I
187	NIES-2621 (=Kw07TS101)	47	86	85	86	93	68	76	-	-	-	-	I
220	Ks08YA14	47	86	85	94	105	68	88	-	-	-	-	I
74	NIES-1132 (=TAC156)	37	52	52	41	47	48	45	-	-	-	-	J
130	NIES-2492 (=Ks05TA56)	46	81	80	61	67	16	61	-	-	-	-	J
181	NIES-2600 (=Ks07TS137)	46	81	80	61	87	84	61	-	-	-	-	J
184	NIES-2601 (=Ks07TS159)	61	81	109	83	90	87	74	-	-	-	-	J
208	SKs08Zn11	46	81	120	61	90	84	84	-	-	-	NA	J
232	Aa08Fu02	67	81	52	61	90	48	61	-	-	-	-	J
244	PCC 9806h	67	81	139	102	90	107	97	-	NA	-	-	J
47	NIES-1211h (=TAC352)	29	36	35	30	35	32	33	-	-	+	+	K
145	NIES-2519h (=Ki05YA01)	48	36	87	67	71	32	64	-	-	+	+	K
158	Ia05Yo06	54	36	95	71	79	32	3	-	NA	+	+	K
200	NIES-2522h (=Hs07SP05)	48	36	116	67	100	32	64	-	-	+	+	K
248	T1-4h	74	36	142	67	120	32	99	-	-	+	+	K
250	NIES-4264h (=Ks07TS04)	54	36	143	67	122	32	101	-	NA	+	+	K
251	MC19h	48	36	142	67	71	111	102	-	NA	+	+	K
23	T20-3	16	19	19	15	20	15	17	+	+	-	NA	X
57	NIES-1143 (=TAC170)	33	43	40	34	41	37	39	+	+	-	-	X
95	Tn05AK03	33	43	67	20	41	57	53	+	+	-	-	X
205	Rs08SH03	33	43	67	34	41	57	39	+	+	-	NA	X
206	NIES-2605 (=Rs08NA05)	33	113	118	90	101	93	82	+	+	-	NA	X
241	PCC 9443h	33	131	137	101	115	105	95	+	NA	NA	-	X
245	PCC 9807h	73	133	140	103	118	108	98	+	+	NA	-	NA
11	NIES-104	10	10	9	9	10	9	9	-	-	-	-	NA
34	NIES-1050 (=TAC4)	21	26	27	21	26	22	23	-	-	-	-	NA
40	NIES-1101 (=TAC115)	24	30	31	23	30	25	27	-	-	-	-	NA
41	NIES-1106 (=TAC126)	25	31	32	24	31	26	28	-	-	-	-	NA
56	NIES-1142 (=TAC169)	32	42	39	33	40	36	38	-	-	-	-	NA
75	NIES-1130 (=TAC154)	38	53	53	42	48	49	46	-	-	-	-	NA
131	NIES-2551 (=Kw05TA03)	10	82	9	62	68	9	9	-	-	-	-	NA
135	NIES-1176	14	83	82	65	25	65	62	-	-	-	-	NA
149	NIES-2495 (=Kw05YA03)	51	89	90	69	75	72	66	-	-	-	-	NA
165	Thvi7	55	97	100	74	82	79	69	-	-	-	-	NA
167	CTS3-5	57	99	102	75	83	81	71	-	-	-	-	NA
168	CTS3-8	58	100	103	76	84	82	72	-	-	-	-	NA
183	Ks07TS141	60	104	108	82	89	86	73	-	-	-	-	NA
186	Kn07TS121	62	105	110	85	92	88	75	-	-	-	-	NA
189	NIES-1175	10	106	111	9	95	9	77	-	-	-	NA	NA
207	Rw08NA01	24	30	119	23	102	94	83	-	NA	-	NA	NA
209	NIES-2625 (=SKw08Ya04)	10	114	111	91	68	9	9	-	-	-	NA	NA
211	Ki08TS02	65	116	122	92	104	67	86	-	-	-	-	NA
216	NIES-2606 (=Ks08TS05)	60	118	126	82	89	62	87	-	-	-	-	NA
225	As08Gb01	60	120	126	95	89	86	87	-	-	-	-	NA
231	NIES-2629 (=As08Hj03)	60	125	130	96	89	62	87	-	-	-	-	NA
233	Ai08Fu01	68	100	131	97	110	22	72	-	-	-	-	NA
237	PCC 7806h	20	128	133	98	111	101	91	+	+	NA	-	NA
238	NIES-4234h (=Sj)	70	129	134	99	112	102	92	+	+	-	-	NA
242	PCC 9701h	72	99	138	75	116	95	96	-	NA	NA	-	NA
a Sequence type. ST1-249 data are according to the previous study (Tanabe et al., 2018).
b Each allele number indicates a different sequence.
c PCR detection of mcyG (Tanabe et al., 2009) or genomic evidence of mcy presence if available.
d Based on Ostuka et al., (1998b), Humbert et al., (2013), Tanabe et al., (2018) and Jeong et al., (2018). NA, not analyzed or not available.
e Phycoerythrin-positive (+) or negative (-) strain judged by brownish color in culture under white light. Published data are according to Otsuka et al., (1998a) and Jeong et al., (2018). NA, not available.
f PCR detection of cpeA, or genomic evidence of the phycoerythrin gene cluster presence if available.
g Group assignment based on MLST phylogeny (Figure 3) with reference to a preivous study (Tanabe et al., 2018). NA, strains assigned to neither group by phylogenetic analyses.
h Whole or draft genome sequence is available.
i Imcomplete mcy gene cluster (Humbert et al., 2013).

### Sheet: Table_S2
Supplementary Table S2. PCR primers for phycoerythrin synthesis gene detection and sequencing.
Locus	Gene product	Primer	Amplicon size (bp)	Annealing temperature	Sequence (5'-3')
cpeA	C-phycoerythrin alpha chain	cpeAF	455	63 °C	ACTACTgCCgTTgCTTCTgC
		cpeAR			TCgAgAAgggCATTATACTCg

### Sheet: Table_S3
Supplementary Table S3. Genes for phycoerythrin synthesis and regulation.
					Group K				Group A	Group G
Gene	Products	Category	NIES-1211	NIES-2519	NIES-2522	NIES-4264	T1-4a	MC19a	NIES-2520	NIES-2521
pebA	15,16-dihydrobiliverdin:ferredoxin oxidoreductase	PE	MTo_00270	MiYa_01372	MiHa_01161	MiTa_00456	MICAI_2660027	B5D77_00265	MiTe_03364	MiTs_03790
pebB	Phycoerythrobilin:ferredoxin oxidoreductase	PE	MTo_00271	MiYa_01373	MiHa_01162	MiTa_00455	MICAI_2660028	B5D77_00260	MiTe_03363	MiTs_03791
ccaS	Chromatic acclimation sensor kinase CcaS	PE	MTo_00272	MiYa_01374	MiHa_01163	MiTa_00454	MICAI_2660029	B5D77_00255	MiTe_03362	MiTs_03792
cpeB	Phycoerythrin beta chain	PE	MTo_00277	MiYa_01379	MiHa_01168	MiTa_00449	MICAI_2660034	B5D77_00230	MiTe_03357	MiTs_03797
cpeA	Phycoerythrin alpha chain	PE	MTo_00278	MiYa_01380	MiHa_01169	MiTa_00448	MICAI_2660035	B5D77_00225	MiTe_03356	MiTs_03798
cpeZ	Bilin biosynthesis protein CpeZ	PE	MTo_00279	MiYa_01525	MiHa_01713	MiTa_00447	MICAI_2660036	B5D77_00215	MiTe_03355	MiTs_01367
cpeS1	Phycoerythrin linker protein CpeS	PE	MTo_01902	MiYa_00148	MiHa_00363	MiTa_01313	MICAI_380008	B5D77_10030	MiTe_04570	MiTs_00976
cpeR	Phycoerythrin operon regulator CpeR	PE	MTo_01903	MiYa_00147	MiHa_00364	MiTa_01314	MICAI_380007	B5D77_10035	MiTe_04571	MiTs_00977
cpeT	Phycocyanobilin lyase CpeT	PE	MTo_01904	MiYa_00146	MiHa_00365	MiTa_01315	MICAI_380006	B5D77_10040	MiTe_04572	MiTs_00978
cpeS2	Phycoerythrin linker protein CpeS	PE	MTo_01905	MiYa_00145	MiHa_00366	MiTa_01316	MICAI_380005	B5D77_10045	MiTe_04573	MiTs_00979
cpeD	Phycoerythrin linker polypeptide	PE	MTo_01906	MiYa_00144	MiHa_00367	MiTa_01317	MICAI_380004	B5D77_10050	MiTe_04574	MiTs_00980
cpeC	Phycoerythrin linker polypeptide	PE	MTo_01907	MiYa_00143	MiHa_00368	MiTa_01318	MICAI_380003	B5D77_10055	MiTe_04575	MiTs_00981
ccaR	Chromatic acclimation response regulator CcaR	PE	MTo_01908	MiYa_00142	MiHa_00369	MiTa_01319	MICAI_380002	B5D77_10060	MiTe_04576	MiTs_00982
psb27	PSII lipoprotein Psb27	PSII	MTo_00280	MiYa_01524	MiHa_01714	MiTa_00446	MICAI_2660037	B5D77_00210	MiTe_03354	MiTs_01368
psaK2	PSI reaction center subunit PsaK2	PSI	MTo_01900	MiYa_00150	MiHa_00361	MiTa_01311	MICAI_380010	B5D77_10010	MiTe_03461	MiTs_00974
orf1	Hypothetical protein	unknown	MTo_00273	MiYa_01375	MiHa_01164	MiTa_00451	MICAI_2660030	B5D77_00250	MiTe_03359	MiTs_03794
orf2	Putative response regulator	unknown	MTo_00274	MiYa_01376	MiHa_01165	MiTa_00452	MICAI_2660031	B5D77_00245	MiTe_03360	MiTs_03795
orf3	Putative sensor histidine kinase	unknown	MTo_00276	MiYa_01378	MiHa_01167	MiTa_00450	MICAI_2660033	B5D77_00235	MiTe_03358	MiTs_03796
orf4	Hypothetical protein	unknown	-	-	-	-	-	-	-	MiTs_03793
orf5	Hypothetical protein	unknown	MTo_01901	MiYa_00147	MiHa_00362	MiTa_01312	-	-	MiTe_04569	MiTs_00975
orf6	Hypothetical protein	unknown	MTo_01909	MiYa_00141	MiHa_00370	MiTa_01320	MICAI_380001	B5D77_10065	MiTe_04577	MiTs_00983
a Retrieved from GenBank.

### Sheet: Table_S4
Supplementary Table S4. MLST and core genome genes included in Figure 7.
NIES-1211	NIES-2520	NIES-2521	Categorya	Gene and/or products
MTo_00952	MiTe_04698	MiTs_02062	MLST	ftsZ, cell division protein FtsZ
MTo_02868	MiTe_03064	MiTs_02140	MLST	glnA, glutamine synthetase
MTo_00554	MiTe_03245	MiTs_01818	MLST	gltX, glutamyl-tRNA synthetase
MTo_00680	MiTe_03502	MiTs_00556	MLST	gyrB, DNA gyrase subunit B
MTo_02100	MiTe_01733	MiTs_02350	MLST	pgi, glucose-6-phosphate isomerase
MTo_01994	MiTe_03598	MiTs_01763	MLST	recA, recombination protein RecA
MTo_04129	MiTe_02335	MiTs_01094	MLST	tpi, triosephosphate isomerase
MTo_00281	MiTe_02677	MiTs_01369		mutS2, endonuclease
MTo_02024	MiTe_00796	MiTs_02592	PhyloSift	Ribosomal protein S2
MTo_01726	MiTe_03195	MiTs_02203	PhyloSift	rplA, ribosomal protein L1
MTo_01226	MiTe_03640	MiTs_02457	PhyloSift	Metalloendopeptidase
MTo_01299	MiTe_01259	MiTs_02881	PhyloSift	rplB, ribosomal protein L2
MTo_02441	MiTe_03669	MiTs_03407	PhyloSift	Phenylalanyl-tRNA synthetase alpha subunit
MTo_01474	MiTe_03698	MiTs_02332	PhyloSift	Phenylalanyl-tRNA synthetase beta subunit
MTo_01302	MiTe_01256	MiTs_02878	PhyloSift	rpsC, ribosomal protein S3
MTo_03785	MiTe_04756	MiTs_01882	PhyloSift	Porphobilinogen deaminase
MTo_02371	MiTe_02470	MiTs_00767	OrthoVenn	Nitrate reductase
MTo_02253	MiTe_00179	MiTs_01620	OrthoVenn	Methionine aminopeptidase
MTo_03219	MiTe_02615	MiTs_01577	OrthoVenn	Uncharacterized aminotransferase
MTo_02098	MiTe_01731	MiTs_02352	OrthoVenn	Histidine biosynthesis trifunctional protein
MTo_02296	MiTe_00056	MiTs_00406	OrthoVenn	ABC transporter ATP-binding protein/permease VMR1
MTo_03185	MiTe_04122	MiTs_01676	OrthoVenn	mRNA export factor elf1
MTo_02117	MiTe_00748	MiTs_02388	OrthoVenn	Heat shock protein SSA2
MTo_01995	MiTe_03597	MiTs_01762	OrthoVenn	Putative aryl-alcohol dehydrogenase
MTo_02212	MiTe_00074	MiTs_03662	OrthoVenn	ABC transporter ATP-binding protein/permease VMR1
MTo_00846	MiTe_00820	MiTs_02610	OrthoVenn	Bifunctional purine biosynthetic protein
MTo_03592	MiTe_01099	MiTs_01790	OrthoVenn	Elongation factor 3
MTo_02325	MiTe_00020	MiTs_0038	OrthoVenn	Asparagine-tRNA ligase
MTo_02618	MiTe_00727	MiTs_00775	OrthoVenn	Heat shock protein STI1
MTo_03023	MiTe_02305	MiTs_01644	OrthoVenn	Gamma-glutamyl phosphate reductase
MTo_00553	MiTe_03244	MiTs_01819	OrthoVenn	ATP-dependent 6-phosphofructokinase subunit beta
MTo_03777	MiTe_02179	MiTs_01350	OrthoVenn	ATP-dependent zinc metalloprotease FtsH
MTo_00510	MiTe_01970	MiTs_03714	OrthoVenn	Putative cysteine synthase
MTo_01231	MiTe_03984	MiTs_02462	OrthoVenn	Putative protein kinase UbiB
MTo_02419	MiTe_02821	MiTs_03044	OrthoVenn	Arginine-tRNA ligase
MTo_03152	MiTe_03267	MiTs_00316	OrthoVenn	ATP-binding cassette transporter abc3
MTo_03482	MiTe_02964	MiTs_00031	OrthoVenn	NADH-ubiquinone oxidoreductase chain 5
MTo_00655	MiTe_00605	MiTs_02854	OrthoVenn	Argininosuccinate synthase
MTo_03122	MiTe_02753	MiTs_03359	OrthoVenn	Kinesin-like protein cut7
MTo_00796	MiTe_02585	MiTs_02115	OrthoVenn	Deoxyribodipyrimidine photo-lyase
MTo_03304	MiTe_02032	MiTs_03834	OrthoVenn	Serine-tRNA ligase
MTo_01614	MiTe_04155	MiTs_02003	OrthoVenn	Translation factor GUF1
MTo_00842	MiTe_04049	MiTs_01167	OrthoVenn	Proline-tRNA ligase
MTo_01878	MiTe_03738	MiTs_02662	OrthoVenn	Putative NADPH dehydrogenase
MTo_01688	MiTe_01621	MiTs_02071	OrthoVenn	Glucose-6-phosphate 1-dehydrogenase
MTo_03574	MiTe_01900	MiTs_01537	OrthoVenn	Putative aldehyde dehydrogenase-like protein
MTo_03589	MiTe_01096	MiTs_01787	OrthoVenn	26S protease regulatory subunit 8 homolog
MTo_01676	MiTe_01609	MiTs_02137	OrthoVenn	NAD kinase
MTo_03688	MiTe_00596	MiTs_01274	OrthoVenn	Tyrosine-tRNA ligase
MTo_02032	MiTe_02020	MiTs_02286	OrthoVenn	Bifunctional lycopene cyclase/phytoene synthase
MTo_01563	MiTe_00454	MiTs_01220	OrthoVenn	Uridine kinase
MTo_02103	MiTe_01741	MiTs_02374	OrthoVenn	Serine hydroxymethyltransferase
MTo_02977	MiTe_04475	MiTs_00277	OrthoVenn	Heat shock protein
MTo_03668	MiTe_01198	MiTs_02419	OrthoVenn	Ornithine carbamoyltransferase
MTo_03480	MiTe_02962	MiTs_00033	OrthoVenn	NADH-ubiquinone oxidoreductase chain 4
MTo_01897	MiTe_03464	MiTs_00971	OrthoVenn	3-ketodihydrosphingosine reductase gsl-3
MTo_01818	MiTe_01571	MiTs_00173	OrthoVenn	Histidinol-phosphate aminotransferase
MTo_02591	MiTe_00701	MiTs_00802	OrthoVenn	Elongation factor 3
MTo_01887	MiTe_03474	MiTs_00961	OrthoVenn	Na(+)/H(+) antiporter NhaS1
MTo_00491	MiTe_01989	MiTs_03779	OrthoVenn	26S protease regulatory subunit 6B homolog
MTo_03609	MiTe_01760	MiTs_03254	OrthoVenn	Glutamyl-tRNA(Gln) amidotransferase subunit B
MTo_02283	MiTe_04403	MiTs_03699	OrthoVenn	Methionine-tRNA ligase
MTo_02193	MiTe_00092	MiTs_00509	OrthoVenn	Nicotinate-nucleotide pyrophosphorylase
MTo_00290	MiTe_02688	MiTs_01378	OrthoVenn	Aminodeoxychorismate synthase
MTo_01156	MiTe_01337	MiTs_01169	OrthoVenn	Aminomethyltransferase
MTo_02003	MiTe_03587	MiTs_01755	OrthoVenn	Heat shock 70 kDa protein
MTo_01639	MiTe_03886	MiTs_03015	OrthoVenn	GTP cyclohydrolase-2
MTo_03401	MiTe_00929	MiTs_01922	OrthoVenn	Pre-mRNA-splicing ATP-dependent RNA helicase
MTo_01666	MiTe_01599	MiTs_03300	OrthoVenn	Putative truncated L-serine dehydratase
MTo_01354	MiTe_00863	MiTs_02679	OrthoVenn	L-lactate dehydrogenase B
MTo_02655	MiTe_02346	MiTs_03379	OrthoVenn	Malate dehydrogenase
a Abbreviations: MLST, the MLST loci (Tanabe et al., 2007); PhyloSift, genes selected in PhyloSift (Darling et al., 2014), OrthoVenn, genes randomly chosen from the result of OrthoVenn analysis (Wang et al., 2015). This is virtually the same data set used in Tanabe et al., (2018) except that the genes showing differrent length were not inlcuded.
Reference
Darling, A. E., Jospin, G., Lowe, E., Matsen IV, F. A., Bik, H. M., and Eisen, J. A. (2014). PhyloSift: phylogenetic analysis of genomes and metagenomes. PeerJ 2, e243.
Wang, Y, Coleman-Derr, D., Chen, G., and Gu, Y. Q. (2015). OrthoVenn: a web server for genome wide comparison and annotation of orthologous clusters across multiple species. Nucleic Acids Res. 43, W78–W84.
